# Knowledge Mapping of Alternative Splicing of Cancer From 2012 to 2021: A Bibliometric Analysis

**DOI:** 10.1101/2022.10.12.511996

**Authors:** Bo Tian, Yan Bian, De-Jian Bian, Ye Gao, Xun Zhang, Si-Wei Zhou, Yan-Hui Zhang, Ya-Nan Pang, Zhao-Shen Li, Luo-Wei Wang

## Abstract

**Background:** As a processing method of RNA precursors, alternative splicing plays a critical role in normal cell physiological activities. Aberrant alternative splicing events are associated with cancer development and are promising targets for cancer treatment. However, no detailed and unbiased study describes the current state of alternative splicing of cancer research. This study aims to conduct a bibliometric analysis of alternative splicing of cancer research in the last decade to measure and recognize the current state and trends.

**Methods:** Web of Science Core Collection was used to acquire the articles. Utilizing three bibliometric tools (CiteSpace, VOSviewer, R-bibliometrix), we were able to measure and recognize the influence and collaboration data of individual articles, journals, and co-citations. Analysis of co-occurrence and bursts information helped us identify the trending research areas related to alternative splicing of cancer.

**Results:** From 2012 to 2021, the total number of papers on alternative splicing of cancer published in 766 academic journals was 3,507, authored by 20,406 researchers in 405 institutions from 80 countries/regions. Research involving alternative splicing of cancer genes was primarily conducted in the United States and China, with the United States retaining the prime status; simultaneously, the Chinese Academy of Sciences, Fudan University and National Cancer Institute were the institutions with strong research capabilities. Scorilas Andreas is the scholar with the most publications, while the most co-citations were generated by Wang, Eric T. Plos One published the most papers on alternative splicing of cancer, while J biol chem was the most co-cited academic journal in this field. Furthermore, these publications covered a wide range of areas, but were still primarily focused on the fields of molecular, biology, and immunology. The results of keyword co-occurrence analysis can be divided into three types: molecular (P53, CD44, Androgen receptor, SRSF3, ESRP1), pathological process (apoptosis, EMT, metastasis, angiogenesis, proliferation), and disease (breast cancer, colorectal cancer, prostate cancer, hepatocellular carcinoma, gastric cancer).

**Conclusion:** Research on alternative splicing of cancer has been a hot topic over the past decade, increasing in intensity each year. Current alternative splicing of cancer studies focused on hallmarks of alternative splicing in cancer, and alternative splicing signatures including diagnostic and therapeutic targets. Among them, the current trends are splicing factors regulating epithelial-mesenchymal transition and other hallmarks, aberrant splicing events in tumors, and further mechanisms. These might give researchers interested in this field a forward-looking perspective and inform further research.
