## Supplemental Table 2 for "Knowledge Mapping of Alternative Splicing of Cancer From 2012 to 2021: A Bibliometric Analysis"

### Sheet: co-occurence authors
Co-occurrence authors with documents ≥10
Rank	Author	Documents
1	scorilas, andreas	25
2	adamopoulos, panagiotis	18
3	karni, rotem	17
4	kontos, christos	16
5	chen, gang	14
6	jia, rong	14
7	ladomery, michael	14
8	oltean, sebastian	13
9	valcarcel, juan	13
10	fu, xiang-dong	12
11	ghigna, claudia	12
12	shen, haihong	12
13	zhang, yi	12
14	zheng, xuexiu	12
15	zhang, wei	11
16	chabot, benoit	10
17	dong, xuesen	10
18	krainer, adrian	10
19	li, jing	10
20	lin, jung-chun	10
21	omenn, gilbert	10
22	sette, claudio	10
23	shukla, sanjeev	10
24	zhang, jie	10
25	zheng, zhi-ming	10

### Sheet: co-cited authors
Co-cited authors with citations ≥100
Rank	Author	Citations
1	wang, et	493
2	venables, jp	470
3	david, cj	462
4	pan, q	407
5	trapnell, c	325
6	zhang, j	303
7	oltean, s	295
8	wang, y	290
9	anczukow, o	273
10	warzecha, cc	271
11	li, y	255
12	karni, r	245
13	dvinge, h	234
14	chen, m	228
15	shen, sh	228
16	zhang, y	227
17	nilsen, tw	223
18	ghigna, c	207
19	hanahan, d	202
20	li, h	202
21	lee, scw	188
22	black, dl	185
23	kornblihtt, ar	181
24	yoshida, k	179
25	kim, e	178
26	sveen, a	173
27	wahl, mc	172
28	chen, j	166
29	siegel, rl	166
30	paronetto, mp	163
31	climente-gonzalez, h	158
32	luco, rf	157
33	kim, d	152
34	liu, y	148
35	wang, l	148
36	fu, xd	142
37	lin, jc	142
38	wang, j	141
39	li, j	140
40	graveley, br	139
41	huang, dw	139
42	lee, y	138
43	ryan, m	138
44	anders, s	136
45	wang, x	135
46	kahles, a	134
47	cartegni, l	130
48	katz, y	130
49	dobin, a	129
50	will, cl	129
51	bonnal, s	127
52	chen, l	127
53	moore, mj	127
54	wang, z	127
55	jia, r	125
56	das, s	123
57	papaemmanuil, e	123
58	matlin, aj	119
59	hu, r	118
60	blencowe, bj	117
61	ule, j	116
62	christofk, hr	114
63	goncalves, v	113
64	livak, kj	113
65	zhang, l	113
66	kaida, d	112
67	long, jc	112
68	sebestyen, e	112
69	robinson, md	110
70	zhou, zh	110
71	shapiro, im	109
72	antonarakis, es	108
73	bray, f	105
74	biamonti, g	104
75	bates, do	103
76	li, b	103
77	ryan, mc	103
78	salton, m	103
79	brown, rl	101
80	hansen, t	100
81	langmead, b	100
82	xu, j	100
83	zhou, j	100

### Sheet: keywords
Keywords with frequency ≥10
Rank	Keywords	Occurrences
1	alternative splicing	1238
2	cancer	215
3	prognosis	125
4	isoform	119
5	breast cancer	115
6	splicing factor	114
7	rna-seq	102
8	apoptosis	94
9	colorectal cancer	82
10	expression	81
11	prostate cancer	76
12	hepatocellular carcinoma	63
13	emt	61
14	metastasis	55
15	rna-binding protein	55
16	tcga	53
17	transcriptome	43
18	gastric cancer	41
19	angiogenesis	40
20	lung cancer	39
21	p53	39
22	biomarker	38
23	circrna	37
24	transcription	36
25	cd44	35
26	microrna	35
27	proliferation	34
28	androgen receptor	31
29	hypoxia	31
30	lncrna	31
31	spliceosome	30
32	cancer stem cell	27
33	inflammation	26
34	transcription factor	26
35	tumorigenesis	26
36	dna methylation	25
37	glioblastoma	25
38	non-small cell lung cancer	25
39	pancreatic cancer	25
40	cell cycle	24
41	noncoding rna	24
42	srsf3	24
43	epigenetics	23
44	drug resistance	22
45	invasion	22
46	melanoma	22
47	survival	22
48	acute myeloid leukemia	21
49	glioma	21
50	ovarian cancer	21
51	bioinformatics	20
52	immunotherapy	20
53	mrna	20
54	oncogene	20
55	telomerase	20
56	tumor microenvironment	20
57	autophagy	19
58	biomarkers	19
59	migration	19
60	cervical cancer	18
61	metabolism	18
62	prolieration	18
63	esrp1	16
64	lung adenocarcinoma	16
65	mutation	16
66	proteomics	16
67	alternative polyadenylation	15
68	dna damage	15
69	gene regulation	15
70	leukemia	15
71	mirna	15
72	prognostic signature	15
73	srsf1	15
74	brca1	14
75	differentiation	14
76	exon skipping	14
77	rbm10	14
78	rbm5	14
79	rna processing	14
80	sr proteins	14
81	transcriptional regulation	14
82	bladder cancer	13
83	chemoresistance	13
84	tumor suppressor	13
85	alzheimer's disease	12
86	cancer therapy	12
87	development	12
88	differential expression	12
89	glycolysis	12
90	htert	12
91	intron retention	12
92	rna editing	12
93	targeted therapy	12
94	chronic myeloid leukemia	11
95	estrogen receptor	11
96	mdm2	11
97	phosphorylation	11
98	promoter	11
99	ptbp1	11
100	resistance	11
101	rna	11
102	signal transduction	11
103	srpk1	11
104	transcript variants	11
105	tumor	11
106	aging	10
107	bcl-x	10
108	carcinogenesis	10
109	castration-resistant prostate cancer	10
110	diagnosis	10
111	immunohistochemistry	10
112	mass spectrometry	10
113	methylation	10
114	oncogenesis	10
115	osteopontin	10
116	pkm2	10
117	review	10
118	therapy	10
119	translation	10
120	tumor progression	10
121	warburg effect	10

### Sheet: reference timeline
ClusterID	Size	Silhouette	Average Year	Top Terms (LLR)
0	206	0.742	2013	post-transcriptional regulation; cancer progression; isoform expression; mrna length; u1 snrnp | common link; complex world; elav-like rna-binding protein; post-transcriptional mechanism; novel antitumour drug
1	120	0.826	2019	alternative splicing; splicing event; splicing signature; prognostic alternative; splicing factor | aberrant splicing; myeloid malignancies; splicing defect; cancer treatment; therapeutic application
2	109	0.89	2018	epithelial-mesenchymal transition; to-mesenchymal transition; epithelial splicing regulatory protein; noncoding rna malat1; post-transcriptional regulation | alternative splicing; breast cancer; splicing factor; colon cancer; multiple tumor
3	94	0.862	2014	splicing signature; splicing event; prognostic alternative; alternative splicing; hepatocellular carcinoma | pancreatic adenocarcinoma; independent factor; colon cancer; hepatitis b; c viruses
4	92	0.889	2019	alternative splicing; splicing event; splicing factor; human cancer; context-dependent splicing factor | splicing signature; therapeutic application; survival-associated alternative; tumor progression; rna alternative
5	63	0.949	2013	alternative splicing; rna-binding protein; emerging role; hepatocellular carcinoma; oncogene srsf3 | prognostic alternative; papillary renal cell carcinoma; splicing signature; srsf6-mediated alternative splicing; pancreatic cancer cell metastasis
6	42	0.997	2018	circular rna; novel role; metabolic organ; disease marker potential; comprehensive review | epithelial mesenchymal plasticity; small nuclear rna; non-coding rna; exonic circular rna; potential role
7	37	0.889	2019	prostate cancer; androgen receptor; castration-resistant prostate cancer; prostate cancer cell; androgen receptor splice variant | overcoming resistance; hormone therapy resistance; high-risk castration-resistant prostate cancer; prospective multicenter validation; prophecy study
8	33	0.996	2015	cell cycle progression; oncogenic transcription factor b-myb; noncoding rna malat1; long noncoding rna function; fus-mediated alternative | alternative splicing; 1-associating protein complex; cell cycle; spliced transcript; breast cancer

### Sheet: keywords timeline
ClusterID	Size	Silhouette	Average Year	Label (LLR)
0	108	0.698	2015	lternative splicing; splicing event; splicing signature; hepatocellular carcinoma; prognostic alternative | prognostic signature; specific splicing program; human telomerase reverse transcriptase; human tissue; endometrial cancer
2	79	0.528	2015	alternative splicing; breast cancer; pancreatic cancer; colorectal cancer; lung cancer | splicing factor; cancer treatment; gastrointestinal cancer; downstream target; novel cancer therapeutics
1	73	0.62	2013	alternative splicing; epithelial-mesenchymal transition; breast cancer; hepatocellular carcinoma; lung cancer | alternative splicing event; integrative framework; colorectal cancer development; multiple competing rna structure; human ate1 gene
3	73	0.662	2014	alternative splicing; splicing factor; therapeutic target; breast cancer; colorectal cancer | hepatocellular carcinoma; splicing regulation; alternative rna; cell cycle; non-coding rna
4	49	0.612	2016	alternative splicing; acute myeloid leukemia; splicing event; acute lymphoblastic leukemia; human papillomavirus | prostate cancer; prostate cancer cell; human genome; therapeutic target; cancer cell
5	31	0.815	2015	prostate cancer; androgen receptor; castration-resistant prostate cancer; alternative splicing; androgen receptor splice variant | drug resistance; alternative transcript; splicing event; thyroid carcinoma; survival-associated alternative
6	6	0.956	2017	brain tumorigenesis; rna modification; oncogenic driver; brain tumor; splicing dysregulation | lung adenocarcinoma; cpeb protein; sequence-specific rna recognition; fly trap mechanism; novel event
