## Supplemental Table 3 for "Knowledge Mapping of Alternative Splicing of Cancer From 2012 to 2021: A Bibliometric Analysis"

### Sheet: Sheet1
Co-cited references with citation ≥100
Rank	Co-cited References	Citations
1	wang et, 2008, nature, v456, p470, doi 10.1038/nature07509	465
2	pan q, 2008, nat genet, v40, p1413, doi 10.1038/ng.259	372
3	david cj, 2010, gene dev, v24, p2343, doi 10.1101/gad.1973010	284
4	oltean s, 2014, oncogene, v33, p5311, doi 10.1038/onc.2013.533	234
5	nilsen tw, 2010, nature, v463, p457, doi 10.1038/nature08909	218
6	karni r, 2007, nat struct mol biol, v14, p185, doi 10.1038/nsmb1209	213
7	wahl mc, 2009, cell, v136, p701, doi 10.1016/j.cell.2009.02.009	163
8	david cj, 2010, nature, v463, p364, doi 10.1038/nature08697	162
9	hanahan d, 2011, cell, v144, p646, doi 10.1016/j.cell.2011.02.013	159
10	climente-gonzalez h, 2017, cell rep, v20, p2215, doi 10.1016/j.celrep.2017.08.012	157
11	chen m, 2009, nat rev mol cell bio, v10, p741, doi 10.1038/nrm2777	154
12	black dl, 2003, annu rev biochem, v72, p291, doi 10.1146/annurev.biochem.72.121801.161720	150
13	sveen a, 2016, oncogene, v35, p2413, doi 10.1038/onc.2015.318	148
14	dvinge h, 2016, nat rev cancer, v16, p413, doi 10.1038/nrc.2016.51	142
15	ryan m, 2016, nucleic acids res, v44, pd1018, doi 10.1093/nar/gkv1288	138
16	yoshida k, 2011, nature, v478, p64, doi 10.1038/nature10496	137
17	shen sh, 2014, p natl acad sci usa, v111, pe5593, doi 10.1073/pnas.1419161111	134
18	venables jp, 2004, cancer res, v64, p7647, doi 10.1158/0008-5472.can-04-1910	134
19	anczukow o, 2012, nat struct mol biol, v19, p220, doi 10.1038/nsmb.2207	130
20	dobin a, 2013, bioinformatics, v29, p15, doi 10.1093/bioinformatics/bts635	127
21	trapnell c, 2010, nat biotechnol, v28, p511, doi 10.1038/nbt.1621	120
22	katz y, 2010, nat methods, v7, p1009, doi [10.1038/nmeth.1528 10.1038/nmeth.1528]	119
23	lee scw, 2016, nat med, v22, p976, doi 10.1038/nm.4165	119
24	kahles a, 2018, cancer cell, v34, p211, doi 10.1016/j.ccell.2018.07.001	115
25	matlin aj, 2005, nat rev mol cell bio, v6, p386, doi 10.1038/nrm1645	114
26	ghigna c, 2005, mol cell, v20, p881, doi 10.1016/j.molcel.2005.10.026	113
27	livak kj, 2001, methods, v25, p402, doi 10.1006/meth.2001.1262	113
28	long jc, 2009, biochem j, v417, p15, doi 10.1042/bj20081501	112
29	fu xd, 2014, nat rev genet, v15, p689, doi 10.1038/nrg3778	108
30	lee y, 2015, annu rev biochem, v84, p291, doi 10.1146/annurev-biochem-060614-034316	108
31	shapiro im, 2011, plos genet, v7, doi 10.1371/journal.pgen.1002218	108
32	venables jp, 2009, nat struct mol biol, v16, p670, doi 10.1038/nsmb.1608	108
33	bray f, 2018, ca-cancer j clin, v68, p394, doi 10.3322/caac.21492	104
34	warzecha cc, 2009, mol cell, v33, p591, doi 10.1016/j.molcel.2009.01.025	102
35	kornblihtt ar, 2013, nat rev mol cell bio, v14, p153, doi 10.1038/nrm3525	101
36	li y, 2017, cancer lett, v393, p40, doi 10.1016/j.canlet.2017.02.016	101
37	ryan mc, 2012, bioinformatics, v28, p2385, doi 10.1093/bioinformatics/bts452	100
